# PVN-mPFC OT projections modulates pup-directed pup care or attacking in virgin mandarin voles

**DOI:** 10.1101/2024.03.06.583718

**Authors:** Lu Li, Yin Li, Caihong Huang, Wenjuan Hou, Zijian Lv, Lizi Zhang, Yishan Qu, Yahan Sun, Kaizhe Huang, Xiao Han, Zhixiong He, Fadao Tai

## Abstract

In many species, adult animals may exhibit caregiving or aggression towards conspecific offspring. The neural mechanisms underlying the infanticide and pup care remain poorly understood. Here, using monogamous virgin mandarin voles (*Microtus mandarinus*) that may exhibit pup care or infanticide, we found that more oxytocin (OT) neurons in the paraventricular nucleus (PVN) were activated during pup caring than infanticide. Optogenetic activation of OT neurons in the PVN facilitated pup-caring in male and female mandarin voles. In infanticide voles, optogenetic activation of PVN OT cells prolonged latency to approach and attack pups, whereas inhibition of these OT neurons facilitated approach and infanticide. In addition, OT release in the medial prefrontal cortex (mPFC) in pup-care voles increased upon approaching and retrieving pups, and decreased in infanticide voles upon attacking pups. Optogenetic activation of PVN OT neuron projections to the mPFC shortened the latency to approach and retrieve pups and facilitated the initiation of pup care, whereas inhibition of these projections had little effect. For pup-care females, neither activation nor inhibition of the fibers affected their behavior towards pups. In infanticide male and female voles, optogenetic activation of PVN-mPFC OT projection fibers prolonged the latency to approach and attack pups and suppressed the initiation of infanticide, whereas inhibition of these projections promoted approach and infanticide. Finally, we found that intraperitoneal injection of OT promoted pup care and inhibited infanticide behavior. It is suggested that the OT system, especially PVN OT neurons projecting to mPFC, modulates pup-directed behaviors and OT can be used to treat abnormal behavioral responses associated with some psychological diseases such as depression and psychosis.
