## Supplementary material for "PVN-mPFC OT projections modulates pup-directed pup care or attacking in virgin mandarin voles": revised source data

### Sheet: fig1234
Fig 1-source data 1 for 1b,c,d,e,f,g
Sex	Group	OT(n)	c-fos(n)	merge(%)
Female	Pup care	238	282	14.29
		216	125	15.74
		154	254	11.04
		168	136	16.64
	Infanticide	250	293	8
		157	95	4.46
		182	175	7.14
		169	311	7.69
Pup care vs.Infanticide		P = 0.881	P = 0.440	P < 0.01
				Cohen's d = 3.658
Male	Pup care	179	399	16.2
		147	204	10.2
		170	74	3.53
		217	158	13.48
	Infanticide	148	77	3.38
		141	54	3.55
		229	50	4.37
		176	61	2.27
Pup care vs.Infanticide		P = 0.854	P = 0.076	P < 0.05
				Cohen's d = 1.907
OT(n)	gender * group F(1,12) = 0.000044, P = 0.995 gender main effect F(1,12) = 0.702, P = 0.418 group main effect F(1,12) = 0.060, P = 0.811
c-fos(n)	gender * group F(1,12) = 3.118, P = 0.103 gender main effect F(1,12) = 2.451, P = 0.143 group main effect F(1,12) = 1.849, P = 0.199
merge(%)	gender * group F(1,12) = 0.002, P = 0.964 gender main effect F(1,12) = 5.002, P = 0.045，η2 = 0.294 group main effect F(1,12) = 23.135, P = 0.000426, η2 = -0.658
Fig 2-sourcedata 1 for 2f, g, h, i
Sex	Treatment	Latency of approach (s)			Latency of infanticide (s)
		OFF	ON	OFF vs. ON	OFF	ON	OFF vs. ON
Female	mCherry	25.784	26.537	P = 0551	31.738	32.837	P = 0.932
		31.373	28.374		33.836	30.348
		21.284	24.389		26.274	28.759
		29.382	27.163		31.382	29.587
		26.374	23.986		28.869	26.376
		18.127	20.274		23.264	27.274
		30.829	28.173		32.318	31.857
	CHR2	23.569	42.206	P < 0.001	25.899	45.133	P < 0.001
		26.994	53.343		32.266	53.724
		25.674	38.453		34.587	45.563
		28.172	43.883		33.291	46.286
		23.538	33.433		26.657	37.969
		11.087	25.016		16.834	27.006
		26.986	42.04		30.311	44.647
mCherry vs. CHR2		P = 0.117	P < 0.01	mCherry/CHR2:η2 = 0.725 OFF/ON:η2 = 0.915 mCherry/CHR2 * OFF/ON: η2 = 0.883	P = 0.576	P < 0.01	mCherry/CHR2:η2 = 0.598 OFF/ON:η2 = 0.940 mCherry/CHR2 * OFF/ON: η2 = 0.865
Male	mCherry	47.884	42.837	P = 0.498	52.327	51.238	P = 0.500
		55.284	68.826		61.284	72.384
		73.294	69.374		82.374	75.241
		51.384	55.372		59.783	62.869
		57.277	34.384		65.457	38.492
		69.824	62.374		73.284	71.363
	CHR2	25.169	52.847	P < 0.0001	30.384	62.231	P < 0.01
		54.893	85.247		62.384	87.895
		65.314	87.384		73.834	91.374
		57.961	85.384		62.382	81.374
		52.659	78.374		63.173	82.549
		72.585	90.384		75.385	112.372
mCHerry vs. CHR2		P = 0.346	P < 0.01	mCherry/CHR2:η2 = 0.720 OFF/ON:η2 = 0.552 mCherry/CHR2 * OFF/ON: η2 = 0.892	P = 0.299	P < 0.01	mCherry/CHR2:η2 = 0.648 OFF/ON:η2 = 0.526 mCherry/CHR2 * OFF/ON: η2 = 0.859
CHR2		gender*group F(1,11) = 10.977, P = 0.007 OFF: female vs. male simple effect F(1,11) = 22.475, P = 0.001,η2 = 0.671 ON: female vs. male simple effect F(1,11) = 40.084, P = 0.000056,η2 = 0.785			gender*group F(1,11) = 9.474, P = 0.011 OFF: female vs. male simple effect F(1,11) = 24.674, P = 0.000424,η2 = 0.692 ON: female vs. male simple effect F(1,11) = 38.322, P = 0.000068,η2 = 0.777
Fig2-sourcedata1 for 2d
CHR2+OT-	15	19	20
CHR2+OT+	149	153	166
Fig2-sourcedata1 for 2j, o
Sex	Treatment	Latency of approach (s)
		OFF	ON	OFF vs. ON
Female	mCherry	26.849	16.384	P = 0.482
		12.428	22.385
		13.384	14.284
		11.384	26.219
		18.384	8.321
		8.384	20.384
		10.382	13.483
	CHR2	13.737	10.134	P = 0.892
		23.455	26.798
		7.505	10.159
		12.564	11.954
		8.311	11.029
		20.327	15.175
		6.769	8.687
mCHerry vs. CHR2		P = 0.753	P = 0.143
Male	mCherry	75.728	68.362	P = 0.829
		32.694	41.473
		46.847	32.738
		54.748	61.483
		27.472	26.782
		47.483	55.372
		48.482	39.836
		64.987	78.743
	CHR2	89.959	8.515	P < 0.05
		64.07	6.726
		10.401	2.46
		4.819	3.229
		10.721	3.197
		31.347	10.708
		93.953	26.285
		86.269	17.948
mCHerry vs. CHR2		P = 0.945	P < 0.001	mCherry/CHR2:η2 = 0.529 OFF/ON:η2 = 0.592 mCherry/CHR2 * OFF/ON: η2 = 0.604
CHR2		gender*group F(1,13) = 9.858, P = 0.008 OFF: female vs. male simple effect F(1,13) = 5.735, P = 0.032,η2 = 0.306 ON: female vs. male simple effect F(1,13) = 0.838, P = 0.377,η2 = 0.061
Fig2-sourcedata1 for 2k, p
Sex	Treatment	Latency of retrieve (s)
		OFF	ON	OFF vs. ON
Female	mCherry	30.843	19.648	P = 0.784
		27.848	30.173
		18.947	19.729
		20.891	29.285
		19.958	19.846
		27.837	28.784
		19.847	23.195
	CHR2	32.756	21.787	P = 0.656
		32.748	32.758
		14.023	18.064
		26.472	26.758
		24.857	27.473
		31.784	36.683
		18.486	24.758
mCHerry vs. CHR2		P = 0.200	P = 0.152
Male	mCherry	127.648	119.537	P = 0.641
		67.397	72.784
		47.573	45.284
		146.386	138.473
		58.386	63.753
	CHR2	72.662	8.95	P < 0.05
		132.834	8.073
		154.536	86.439
		38.578	13.602
		63.824	21.356
mCHerry vs. CHR2		P = 0.942	P = 0.110	mCherry/CHR2:η2 = 0.820 OFF/ON:η2 = 0.156 mCherry/CHR2 * OFF/ON: η2 = 0.743
CHR2		gender*group F(1,10) = 21.45, P = 0.001 OFF: female vs. male simple effect F(1,10) = 13.040, P = 0.005,η2 = 0.566 ON: female vs. male simple effect F(1,10) = 0.004, P = 0.952
Fig2-sourcedata for 2l, q
Sex	Treatment	Time of grooming (s)
		OFF	ON	OFF vs. ON
Female	mCherry	183.294	132.859	P = 0.117
		163.834	121.273
		142.834	98.375
		128.837	116.836
		115.783	128.837
		65.835	64.274
		74.284	82.384
	CHR2	171.141	129.016	P = 0.459
		2.264	12.105
		175.416	129.181
		143.475	135.374
		124.752	136.352
		86.483	97.437
		95.364	105.356
mCHerry vs. CHR2		P = 0.688	P = 1.000
Male	mCherry	118.473	108.739	P = 0.884
		139.584	142.382
		23.857	27.728
		14.846	23.783
		110.784	107.383
		68.631	72.829
		146.785	138.936
		138.836	142.837
	CHR2	141.233	47.823	P = 0.101
		120.022	23.811
		4.454	14.107
		121.99	63.564
		18.778	61.507
		147.665	76.987
		153.455	115.959
		72.744	91.645
mCHerry vs. CHR2		P = 0.925	P = 0.085
CHR2		gender*group F(1,13) = 1.577, P = 0.231 gender main effect F(1,13) = 1.692, P = 0.115 group main effect F(1,13) = 3.809, P = 0.073,η2 = 0.227
Fig2-sourcedata1 for 2m, r
Sex	Treatment	Time of sniff (s)
		OFF	ON	OFF vs. ON
Female	mCherry	15.845	16.375	P = 0.767
		20.836	17.937
		10.384	6.738
		12.837	21.836
		8.726	10.826
		13.826	10.728
		19.272	20.927
	CHR2	13.536	15	P = 0.784
		15.495	21.434
		11.713	7.015
		14.375	17.385
		8.542	7.468
		10.485	12.352
		21.573	17.927
mCHerry vs. CHR2		P = 0.459	P = 0.410
Male	mCherry	15.857	21.385	P = 0.672
		20.385	13.836
		15.384	16.837
		23.947	26.847
		31.837	28.384
		13.847	16.973
		15.378	13.937
		26.836	30.384
	CHR2	23.95	21.727	P = 0.439
		16.141	13.808
		24.382	13.731
		29.903	28.776
		18.853	22.634
		11.868	16.15
		28.079	28.72
		10.159	6.906
mCHerry vs. CHR2		P = 0.997	P = 0.607
CHR2		gender*group F(1,13) = 0.635, P = 0.440 gender main effect F(1,13) = 3.470, P = 0.085 group main effect F(1,13) = 0.184, P = 0.675
Fig2-sourcedata1 for 2n, s
Sex	Treatment	Time of crouch (s)
		OFF	ON	OFF vs. ON
Female	mCherry	78.836	69.836	P = 0.745
		92.736	89.275
		47.283	62.374
		123.365	136.274
		120.725	104.274
		74.274	93.485
		89.273	83.374
	CHR2	35.819	92.086	P = 0.115
		125.432	142.574
		23.861	39.505
		114.935	122.689
		102.382	97.353
		68.438	78.329
		75.284	72.894
mCHerry vs. CHR2		P = 0.235	P = 0.930
Male	mCherry	138.738	129.475	P = 0.656
		26.836	32.848
		14.894	23.721
		237.828	251.375
		227.847	231.485
		118.837	107.385
		12.847	23.837
		62.447	53.385
	CHR2	5.021	153.769	P < 0.001
		149.677	419.083
		0	151.373
		240.495	434.832
		122.693	314.826
		240.191	427.734
		0	187.816
		74.534	121.657
mCHerry vs. CHR2		P = 0.977	P < 0.01	mCherry/CHR2:η2 = 0.882 OFF/ON:η2 = 0.419 mCherry/CHR2 * OFF/ON: η2 = 0.907
CHR2		gender*group F(1,13) = 40.547, P = 0.000025,η2 = 0.757 OFF: female vs. male simple effect F(1,13) = 0.407, P = 0.535 ON: female vs. male simple effect F(1,13) = 11.833, P = 0.004,η2 = 0.477
Fig3-sourcedata1 for 3d
eNpHR+OT- (n)	12	17	18
eNpHR+OT+ (n)	146	156	140
Fig3-sourcedata1 for 3f, g, h, i
Sex	Treatment	Latency of approach (s)			Latency of infanticide (s)
		OFF	ON	OFF vs. ON	OFF	ON	OFF vs. ON
Female	mCherry	31.872	28.384	P = 0.106	36.83	33.328	P = 0.065
		26.273	21.34		30.274	25.358
		21.872	17.373		25.873	21.337
		35.748	28.742		38.271	37.276
		21.738	19.248		24.132	24.474
		21.232	25.284		27.298	27.37
	eNpHR	29.723	12.025	P < 0.0001	32.374	15.824	P < 0.0001
		31.489	11.093		33.358	15.33
		25.957	5.907		28.74	8.348
		26.119	6.764		30.372	9.24
		28.104	9.815		33.475	13.486
		27.331	6.182		35.375	10.389
mCHerry vs. eNpHR		P = 0.550	P < 0.01	mCherry/eNpHR2:η2 = 0.644 OFF/ON:η2 = 0.980 mCherry/eNpHR * OFF/ON: η2 = 0.942	P = 0.539	P < 0.01	mCherry/eNpHR:η2 = 0.607 OFF/ON:η2 = 0.991 mCherry/eNpHR * OFF/ON: η2 = 0.945
Male	mCherry	53.227	48.284	P = 0.843	57.223	53.284	P = 0.766
		45.284	54.28		47.44	57.385
		43.28	57.382		46.38	60.274
		58.283	50.384		63.826	52.48
		63.483	58.228		68.378	63.374
		79.348	69.286		84.278	72.348
	eNpHR	61.128	5.966	P < 0.05	64.738	9.382	P < 0.01
		11.459	7.095		29.38	12.43
		91.32	18.502		67.868	21.473
		46.062	16.503		49.378	18.372
		20.602	12.624		48.757	14.327
		57.378	14.835		62.559	16.376
mCHerry vs. eNpHR		P = 0.528	P < 0.0001	mCherry/eNpHR:η2 = 0.710 OFF/ON:η2 = 0.690 mCherry/eNpHR * OFF/ON: η2 = 0.608	P = 0.350	P < 0.0001	mCherry/eNpHR:η2 = 0.865 OFF/ON:η2 = 0.837 mCherry/eNpHR * OFF/ON: η2 = 0.871
eNpHR		gender*group F(1,10) = 2.111, P = 0.177 gender main effect F(1,10) = 3.256, P = 0.101 group main effect F(1,10) = 25.114, P = 0.001,η2 = 0.715			gender*group F(1,10) = 10.102, P = 0.010,η2 = 0.503 OFF: female vs. male simple effect F(1,10) = 13.031, P = 0.005,η2 = 0.566 ON: female vs. male simple effect F(1,10) = 2.252, P = 0.164,η2 = 0.184
Fig3-sourcedata1 for3j, o
Sex	Treatment	Latency of approach (s)
		OFF	ON	OFF vs. ON
Female	mCherry	22.857	19.472	P = 0.154
		25.275	28.45
		18.388	20.384
		20.438	26.318
		23.449	28.379
		21.485	22.48
	eNpHR	15.213	22.995	P = 0.260
		27.678	20.712
		12.985	18.704
		13.142	14.337
		20.866	26.157
		26.859	30.164
mCHerry vs. eNpHR		P = 0.301	P = 0.511
Male	mCherry	43.228	45.274	P = 0.430
		42.826	38.869
		39.274	36.247
		26.274	32.637
		62.484	55.637
		67.284	62.274
	eNpHR	49.365	45.524	P = 0.449
		38.045	39.824
		52.693	49.773
		39.596	42.483
		43.397	41.274
		50.807	49.649
mCHerry vs. eNpHR		P = 0.841	P = 0.934
eNpHR		gender*group F(1,10) = 2.262, P = 0.164 gender main effect F(1,10) = 62.131, P = 0.000013,η2 = 0.861 group main effect F(1,10) = 0.576, P = 0.465
Fig3-sourcedata1 for3k, p
Sex	Treatment	Latency of retrieve (s)
		OFF	ON	OFF vs. ON
Female	mCherry	27.173	22.884	P = 0.712
		33.189	32.642
		20.22	24.853
		23.182	30.189
		28.118	33.737
		32.123	25.188
	eNpHR	22.848	25.182	P = 0.793
		31.45	25.189
		19.483	25.298
		25.429	21.782
		26.176	29.172
		31.351	33.18
mCHerry vs. eNpHR		P = 0.224	P = 0.224
Male	mCherry	56.184	61.437	P = 0.235
		68.195	62.494
		58.218	55.189
		38.718	39.483
		78.296	59.294
		75.284	69.831
	eNpHR	65.487	58.284	P = 0.072
		58.734	62.893
		76.595	64.224
		57.728	52.392
		70.872	58.184
		75.847	73.629
mCHerry vs. eNpHR		P = 0.366	P = 0.211
eNpHR		gender*group F(1,10) = 4.067, P = 0.071 gender main effect F(1,10) = 137.393, P ＜ 0.0001,η2 = 0.932 group main effect F(1,10) = 2.881, P = 0.120
Fig3-sourcedata1 for3l, q
Sex	Treatment	Time of grooming (s)
		OFF	ON	OFF vs. ON
Female	mCherry	120.379	86.434	P = 0.676
		95.297	104.38
		107.483	121.348
		128.388	105.28
		86.374	82.885
		106.266	121.48
	eNpHR	132.601	126.245	P = 0.520
		102.953	123.277
		98.943	90.283
		128.134	104.711
		107.136	110.315
		98.374	88.337
mCHerry vs. eNpHR		P = 0.961	P = 0.787
Male	mCherry	135.374	149.273	P = 0.254
		148.372	122.478
		142.837	128.217
		108.373	116.372
		153.271	138.391
		158.373	142.857
	eNpHR	143.138	148.382	P = 0.881
		108.336	109.142
		183.896	173.141
		153.067	159.827
		160.886	138.274
		133.248	148.559
mCHerry vs. eNpHR		P = 0.685	P = 0.245
eNpHR		gender*group F(1,10) = 0.161, P = 0.697 gender main effect F(1,10) = 11.870, P = 0.006,η2 = 0.543 group main effect F(1,10) = 0.378, P = 0.553
Fig3-sourcedata1 for3m, r
Sex	Treatment	Time of sniff (s)
		OFF	ON	OFF vs. ON
Female	mCherry	23.482	18.273	P = 0.767
		15.223	23.482
		26.21	21.223
		23.582	26.217
		21.837	14.32
		17.231	19.388
	eNpHR	15.745	15.366	P = 0.461
		24.528	23.657
		30.49	23.749
		29.954	26.485
		27.842	13.452
		12.774	22.847
mCHerry vs. eNpHR		P = 0.445	P = 0.658
Male	mCherry	16.385	17.38	P = 0.092
		19.384	16.294
		23.58	20.681
		13.8	14.289
		25.281	22.382
		19.639	17.7
	eNpHR	18.02	21.064	P = 0.969
		16.386	30.854
		24.271	17.189
		27.468	24.395
		14.4	18.378
		25.687	13.399
mCHerry vs. eNpHR		P = 0.704	P = 0.443
eNpHR		gender*group F(1,10) = 0.238, P = 0.636 gender main effect F(1,10) = 0.264, P = 0.619 group main effect F(1,10) = 0.303, P = 0.594
Fig3-sourcedata1 for3n, s
Sex	Treatment	Time of crouch (s)
		OFF	ON	OFF vs. ON
Female	mCherry	68.38	72.834	P = 0.686
		79.234	68.727
		82.452	76.73
		85.382	68.38
		69.83	79.358
		74.482	82.382
	eNpHR	99.456	68.997	P = 0.469
		68.388	84.373
		79.338	84.211
		92.637	83.45
		94.848	73.284
		72.289	78.382
mCHerry vs. eNpHR		P = 0.302	P = 0.366
Male	mCherry	96.25	89.584	P = 0.586
		109.787	96.562
		122.142	119.38
		87.57	96.236
		110.868	106.389
		77.612	84.284
	eNpHR	106.334	110.973	P = 0.368
		122.265	106.348
		93.16	87.965
		96.472	110.165
		128.348	115.37
		85.495	73.002
mCHerry vs. eNpHR		P = 0.529	P = 0.822
eNpHR		gender*group F(1,10) = 0.013, P = 0.911 gender main effect F(1,10) = 10.093, P = 0.010,η2 = 0.502 group main effect F(1,10) = 1.429, P = 0.260
Fig4-sourcedata1 for 4d, e
Sex	Approach	AUC per second	Multiple comparisons
Female	First	16.5726	First vs. Second, P = 0.055 First vs. Third, P < 0.05 η2 = 0.609
		4.937
		9.05164
		21.2948
		9.7721
		22.8931
		9.5574
		8.51636
	Second	10.3296
		4.76
		3.92009
		-0.5595
		3.2466
		4.5554
		6.0941
		4.27427
	Third	2.5124
		0.98021
		3.02355
		3.3609
		5.6326
		6.7979
		4.5309
		4.311
Male	First	8.91705	First vs Third, P < 0.01 η2 = 0.656
		3.48392
		3.9788
		3.66591
		2.994
		3.8303
		2.4533
		4.338
	Second	0.693
		2.502
		2.5324
		2.055
		1.996
		-0.86096
		0.42596
		3.2253
	Third	0.45916
		-0.792992
		2.6278
		0.343064
		0.44605
		-1.1094
		0.85037
		0.36074
Female & Male		gender*group F(2,28) = 3.791, P = 0.035,η2 = 0.213 First: female vs. male simple effect F(1,14) = 12.608, P = 0.003,η2 = 0.474 Second: female vs. male simple effect F(1,14) = 6.564, P = 0.023,η2 = 0.319 Third: female vs. male simple effect F(1,14) = 21.114, P = 0.000416,η2 = 0.601
Fig4-sourcedata1 for 4l, m
Sex	Behaviors	AUC per second	Multiple comparisons
Female	Pre	0.29604	Pre vs. Approach, P < 0.01 Pre vs. Retrieve, P < 0.01 η2 = 0.865
		-0.085985
		-0.026045
		0.12236
		-0.20713
		-0.06369
		0.28313
		-0.07993
	Approach	9.8049
		3.5591
		5.33173
		8.0321
		6.2171
		11.4155
		6.7275
		5.70055
	Investigate	-0.29088
		-0.306575
		-1.0959
		-0.67364
		0.6189
		0.213967
		-0.1973
		-0.404433
	Retrieve	8.45865
		8.86013
		4.9275
		7.05927
		7.0549
		10.2452
		6.63738
		16.1511
	Grooming	1.13588
		-0.6132
		-0.383425
		-0.7209
		-0.149297
		-0.725056
		-0.229403
		0.56898
	Crouch	-0.69565
		0.037134
		-0.05379
		0.183882
		0.6204
		-0.193271
		-0.35507
		0.16288
Male	Pre	-0.2679	Pre vs. Approach, P < 0.05 Pre vs. Retrieve, P < 0.05 η2 = 0.775
		-0.38822
		0.31083
		0.30236
		-0.01532
		-0.005055
		0.4353
		-0.180595
	Approach	3.3564
		1.731
		3.0463
		2.02127
		1.812
		0.61997
		1.2432
		2.6413
	Investigate	0.044596
		-0.174845
		0.08364
		-0.85232
		0.10331
		-0.61845
		-0.6131
		0.65035
	Retrieve	5.07512
		7.1703
		6.0851
		2.57067
		2.31983
		3.425
		2.823
		1.7507
	Grooming	0.214183
		0.731433
		0.50814
		0.196706
		-0.788567
		-1.00255
		-0.86296
		1.00103
	Crouch	0.887114
		-0.286256
		-0.32514
		-0.688588
		0.6597
		0.7802
		-0.892667
		0.080305
Female & Male		gender*group F(5,70) = 13.2722, P ＜ 0.0001 Pre: female vs. male simple effect F(1,14) = 0.003, P = 0.961 Approach: female vs. male simple effect F(1,14) = 27.740, P = 0.000119,η2 = 0.665 Investigate: female vs. male simple effect F(1,14) = 0.140, P = 0.714 Retrieve: female vs. male simple effect F(1,14) = 11.695, P = 0.004,η2 = 0.455 Grooming: female vs. male simple effect F(1,14) = 0.147, P = 0.…
Fig4-sourcedata1 for 4q, r
Sex	Behaviors	AUC per second	Multiple comparisons
Female	Pre	-0.144375	Pre vs Infanticide, P < 0.01 η2 = 0.925
		0.071015
		0.0858
		0.08566
		-0.057965
		0.121995
		-0.54095
		-0.084
	Approach	-1.3138
		-0.72425
		0.5881
		-0.118265
		-0.0596107
		0.267345
		-0.0431825
		0.6688
	Infanticide	-2.3718
		-6.71445
		-11.1259
		-6.63667
		-5.9899
		-5.12917
		-5.74023
		-4.35986
Male	Pre	-0.383565	Pre vs Infanticide, P < 0.01 η2 = 0.838
		-0.260705
		-0.137815
		-0.12946
		0.161195
		0.057105
		-0.5333
		-0.173925
	Approach	-0.501
		-0.47156
		0.38813
		-0.5962
		0.817
		-0.16376
		0.329505
		-0.0401955
	Infanticide	-4.31075
		-3.0578
		-4.12475
		-3.748
		-5.92023
		-3.26744
		-4.39035
		-3.5534
Female & Male		gender*group F(2,28) = 3.463, P = 0.045 Pre: female vs. male simple effect F(1,14) = 1.141, P = 0.303 Approach: female vs. male simple effect F(1,14) = 0.043, P = 0.838 Ifanticide: female vs. male simple effect F(1,14) = 4.354, P = 0.056

### Sheet: fig6
sourcedata for 6f, g, h, i
Sex	Treatment	Latency of approach (s)			Latency of infanticide (s)
		OFF	ON	OFF vs. ON	OFF	ON	OFF vs. ON
Female	mCherry	17.482	15.384	P = 0.103	19.84	17.483	P = 0.093
		26.482	27.538		28.197	29.189
		20.837	17.581		21.964	18.649
		33.583	28.69		36.284	32.98
		27.483	28.12		29.831	29.663
		33.589	30.841		34.687	33.847
	CHR2	28.48	32.484	P < 0.01	29.591	34.581	P < 0.01
		18.329	28.83		21.382	29.907
		31.492	47.483		33.95	50.978
		21.269	39.218		25.189	42.573
		37.284	49.84		39.107	51.83
		21.448	38.42		23.868	39.619
mCHerry vs. CHR2		P = 0.970	P < 0.05	mCherry/CHR2:η2 = 0.360 OFF/ON:η2 = 0.875 mCherry/CHR2 * OFF/ON: η2 = 0.857	P = 0.936	P < 0.05	mCherry/CHR2:η2 = 0.361 OFF/ON:η2 = 0.877 mCherry/CHR2 * OFF/ON: η2 = 0.872
Male	mCherry	38.284	32.186	P = 0.681	40.198	34.834	P = 0.728
		49.284	52.874		51.102	53.384
		62.483	42.482		64.638	45.868
		50.297	49.189		51.483	51.37
		26.836	28.193		28.384	30.847
		50.298	61.328		52.183	62.748
	CHR2	47.23	69.274	P < 0.001	50.121	73.284	P < 0.01
		61.382	79.274		64.868	84.21
		52.482	82.74		55.837	85.238
		48.273	73.389		50.846	77.274
		28.738	41.429		32.472	43.847
		49.282	69.289		55.283	72.18
mCHerry vs. CHR2		P = 0.634	P < 0.01	mCherry/CHR2:η2 = 0.798 OFF/ON:η2 = 0.889 mCherry/CHR2 * OFF/ON: η2 = 0.731	P = 0.321	P < 0.01	mCherry/CHR2:η2 = 0.835 OFF/ON:η2 = 0.910 mCherry/CHR2 * OFF/ON: η2 = 0.721
CHR2		gender*group F(1,10) = 6.533, P = 0.029 OFF: female vs. male simple effect F(1,10) = 16.587, P = 0.002,η2 = 0.624 ON: female vs. male simple effect F(1,10) = 18.983, P = 0.001,η2 = 0.655			gender*group F(1,10) = 6.111, P = 0.033,η2 = 0.909 OFF: female vs. male simple effect F(1,10) = 19.316, P = 0.001,η2 = 0.659 ON: female vs. male simple effect F(1,10) = 18.989, P = 0.001,η2 = 0.655
sourcedata for 6j, o
Sex	Treatment	Latency of approach (s)
		OFF	ON	OFF vs. ON
Female	mCherry	19.368	23.583	P = 0.205
		28.273	21.583
		23.447	18.483
		31.73	27.186
		28.821	25.266
		19.372	20.198
	CHR2	26.787	23.771	P = 0.525
		21.693	17.247
		19.287	29.569
		31.37	21.47
		37.892	32.164
		17.237	18.372
mCHerry vs. CHR2		P = 0.842	P = 0.714
Male	mCherry	48.238	53.28	P = 0.712
		40.242	43.238
		48.327	58.23
		52.852	62.662
		59.317	49.234
		61.374	52.271
	CHR2	57.747	23.287	P < 0.01
		43.278	26.472
		65.327	28.283
		59.24	39.274
		63.378	20.231
		48.286	39.34
mCHerry vs. CHR2		P = 0.321	P < 0.01	mCherry/CHR2:η2 = 0.934 OFF/ON:η2 = 0.760 mCherry/CHR2 * OFF/ON: η2 = 0.775
CHR2		gender*group F(1,10) = 16.161, P = 0.002,η2 = 0.618 OFF: female vs. male simple effect F(1,10) = 40.627, P = 0.000081,η2 = 0.802 ON: female vs. male simple effect F(1,10) = 1.927, P = 0.195
sourcedata for 6k, p
Sex	Treatment	Latency of retrieve (s)
		OFF	ON	OFF vs. ON
Female	mCherry	27.147	25.47	P = 0.085
		36.583	24.571
		32.187	21.472
		34.472	31.869
		33.572	29.121
		22.758	25.136
	CHR2	32.878	31.573	P = 0.532
		28.47	25.542
		26.187	36.381
		38.589	28.683
		45.387	38.83
		26.129	25.372
mCHerry vs. CHR2		P = 0.579	P = 0.142
Male	mCherry	66.27	59.268	P = 0.205
		64.227	68.23
		63.218	73.215
		71.379	48.275
		83.271	68.283
		85.274	72.117
	CHR2	69.237	26.338	P < 0.01
		56.274	33.234
		85.638	35.248
		73.217	45.242
		79.236	37.231
		64.215	47.478
mCHerry vs. CHR2		P = 0.875	P < 0.01	mCherry/CHR2:η2 = 0.768 OFF/ON:η2 = 0.907 mCherry/CHR2 * OFF/ON: η2 = 0.653
CHR2		gender*group F(1,10) = 27.841, P = 0.000359,η2 = 0.736 OFF: female vs. male simple effect F(1,10) = 51.864, P = 0.000029,η2 = 0.838 ON: female vs. male simple effect F(1,10) = 2.642, P = 0.135,η2 = 0.209
sourcedata for 6l, q
Sex	Treatment	Time of grooming (s)
		OFF	ON	OFF vs. ON
Female	mCherry	69.184	63.483	P = 0.135
		98.428	88.117
		87.427	82.197
		96.12	95.284
		79.928	85.24
		91.632	84.382
	CHR2	106.352	68.32	P = 0.830
		86.273	89.281
		82.768	104.238
		68.173	82.481
		82.249	89.389
		93.537	97.162
mCHerry vs. CHR2		P = 0.952	P = 0.312
Male	mCherry	54.342	52.473	P = 0.358
		72.873	68.237
		82.474	76.212
		64.72	72.367
		79.263	75.22
		82.374	79.215
	CHR2	83.282	76.358	P = 0.610
		75.238	79.237
		65.271	56.23
		63.138	69.757
		72.473	69.238
		69.858	70.251
mCHerry vs. CHR2		P = 0.872	P = 0.947
CHR2		gender*group F(1,10) = 0.138, P = 0.718 gender main effect F(1,10) = 16.918, P = 0.002,η2 = 0.629 group main effect F(1,10) = 0.004, P = 0.951
sourcedata for 6m, r
Sex	Treatment	Time of sniff (s)
		OFF	ON	OFF vs. ON
Female	mCherry	17.382	13.326	P = 0.311
		21.839	19.48
		13.248	18.482
		12.73	17.284
		17.284	21.86
		13.237	16.341
	CHR2	24.121	12.774	P = 0.396
		16.763	16.43
		16.237	18.428
		21.428	20.97
		19.372	14.182
		10.327	13.239
mCHerry vs. CHR2		P = 0.382	P = 0.301
Male	mCherry	9.37	12.387	P = 0.146
		15.228	12.472
		17.96	15.28
		16.869	10.82
		18.378	15.192
		16.285	15.297
	CHR2	17.236	13.382	P = 0.190
		21.31	19.226
		18.372	15.196
		12.282	16.621
		10.389	8.288
		24.29	17.86
mCHerry vs. CHR2		P = 0.583	P = 0.482
CHR2		gender*group F(1,10) = 0.005, P = 0.947 gender main effect F(1,10) = 0.145, P = 0.712 group main effect F(1,10) = 2.602, P = 0.138
sourcedata for 6n, s
Sex	Treatment	Time of crouch (s)
		OFF	ON	OFF vs. ON
Female	mCherry	76.43	82.573	P = 0.087
		86.273	90.129
		102.832	106.372
		69.173	83.284
		94.536	90.38
		92.758	100.372
	CHR2	92.482	86.362	P = 0.887
		110.832	107.472
		94.83	89.479
		75.824	77.121
		94.286	104.42
		103.482	109.273
mCHerry vs. CHR2		P = 0.140	P = 0.538
Male	mCherry	79.248	64.28	P = 0.820
		64.237	62.117
		82.743	74.886
		64.221	72.479
		55.282	86.239
		76.274	50.32
	CHR2	64.28	75.472	P = 0.621
		79.226	76.237
		83.274	63.775
		87.362	58.328
		75.758	85.283
		59.347	68.23
mCHerry vs. CHR2		P = 0.557	P = 0.631
CHR2		gender*group F(1,10) = 0.297, P = 0.598 gender main effect F(1,10) = 16.720, P = 0.002,η2 = 0.626 group main effect F(1,10) = 0.191, P = 0.671

### Sheet: fig7
sourcedata for 7f, g, h, i
Sex	Treatment	Latency of approach (s)			Latency of infanticide (s)
		OFF	ON	OFF vs. ON	OFF	ON	OFF vs. ON
Female	mCherry	26.994	22.974	P = 0.581	28.684	24.237	P = 0.774
		22.573	27.573		23.893	29.648
		17.328	13.93		20.947	16.328
		24.907	19.537		27.574	21.874
		20.971	17.428		22.864	20.918
		14.681	19.298		15.736	22.572
	eNpHR	27.845	14.836	P < 0.0001	29.962	15.946	P < 0.0001
		18.536	8.756		21.683	11.485
		23.961	13.846		25.352	15.758
		25.975	12.483		26.99	14.768
		22.758	12.907		24.813	14.274
		17.64	6.457		20.682	7.809
mCHerry vs. eNpHR		P = 0.324	P < 0.05	mCherry/eNpHR2:η2 = 0.391 OFF/ON:η2 = 0.853 mCherry/eNpHR * OFF/ON: η2 = 0.878	P = 0.210	P < 0.05	mCherry/eNpHR2:η2 = 0.531 OFF/ON:η2 = 0.838 mCherry/eNpHR * OFF/ON: η2 = 0.812
Male	mCherry	47.218	40.836	P = 0.169	50.861	43.971	P = 0.143
		42.875	49.372		45.739	52.075
		31.867	29.436		34.751	31.85
		48.826	42.438		50.97	44.253
		55.271	48.352		58.362	50.647
		42.987	38.531		45.275	40.894
	eNpHR	42.757	26.732	P < 0.001	46.438	29.436	P < 0.001
		33.715	23.748		36.186	25.758
		58.463	41.368		62.746	44.63
		43.783	29.876		45.249	32.759
		40.273	29.647		43.758	32.867
		45.326	33.867		49.241	35.636
mCHerry vs. eNpHR		P = 0.900	P = 0.103	mCherry/eNpHR2:η2 = 0.174 OFF/ON:η2 = 0.877 mCherry/eNpHR * OFF/ON: η2 = 0.831	P = 0.952	P = 0.114	mCherry/eNpHR2:η2 = 0.151 OFF/ON:η2 = 0.885 mCherry/eNpHR * OFF/ON: η2 = 0.814
eNpHR		gender*group F(1,10) = 1.974, P = 0.190 gender main effect F(1,10) = 39.403, P = 0.000092,η2 = 0.798 group main effect F(1,10) = 312.234, P ＜ 0.0001,η2 = 0.969			gender*group F(1,10) = 2.183, P = 0.170 gender main effect F(1,10) = 40.836, P = 0.000079,η2 = 0.803 group main effect F(1,10) = 294.243, P ＜ 0.0001,η2 = 0.967
sourcedata for 7j, o
Sex	Treatment	Latency of approach (s)
		OFF	ON	OFF vs. ON
Female	mCherry	21.585	23.683	P = 0.154
		20.48	19.473
		23.573	21.673
		13.571	10.869
		21.738	20.362
		18.327	16.218
	eNpHR	17.27	15.747	P = 0.104
		22.462	23.472
		25.573	22.847
		13.473	10.874
		24.648	24.869
		22.357	20.573
mCHerry vs. eNpHR		P = 0.412	P = 0.623
Male	mCherry	28.128	21.978	P = 0.410
		33.738	37.878
		38.873	31.482
		47.867	50.98
		31.163	29.762
		38.882	36.213
	eNpHR	38.836	36.218	P = 0.298
		26.583	25.289
		39.827	37.193
		51.878	48.193
		37.217	34.937
		33.982	38.287
mCHerry vs. eNpHR		P = 0.584	P = 0.617
eNpHR		gender*group F(1,10) = 0.010, P = 0.922,η2 = 0.001 gender main effect F(1,10) = 20.713, P = 0.001,η2 = 0.674 group main effect F(1,10) = 3.817, P = 0.079,η2 = 0.276
sourcedata for 7k, p
Sex	Treatment	Latency of retrieve (s)
		OFF	ON	OFF vs. ON
Female	mCherry	35.846	35.538	P = 0.163
		35.617	31.573
		38.437	32.738
		20.846	19.638
		37.573	35.683
		30.573	32.683
	eNpHR	26.368	27.381	P = 0.454
		38.472	32.583
		36.571	36.274
		15.846	21.758
		42.738	35.472
		39.869	36.753
mCHerry vs. eNpHR		P = 0.956	P = 0.838
Male	mCherry	40.847	38.846	P = 0.204
		48.223	52.183
		52.383	39.382
		56.283	58.46
		51.382	39.481
		47.284	42.837
	eNpHR	52.284	48.74	P = 0.916
		38.48	39.382
		51.982	49.183
		59.384	63.382
		47.379	50.821
		56.421	55.284
mCHerry vs. eNpHR		P = 0.647	P = 0.188
eNpHR		gender*group F(1,10) = 0.548, P = 0.476 gender main effect F(1,10) = 17.147, P = 0.002,η2 = 0.632 group main effect F(1,10) = 0.383, P = 0.550
sourcedata for 7l, q
Sex	Treatment	Time of grooming (s)
		OFF	ON	OFF vs. ON
Female	mCherry	67.273	61.583	P = 0.112
		74.193	77.194
		80.176	77.231
		62.312	60.978
		64.483	61.438
		63.968	55.231
	eNpHR	72.583	66.383	P = 0.063
		67.282	62.273
		85.218	83.231
		71.582	61.198
		78.296	72.937
		57.274	60.172
mCHerry vs. eNpHR		P = 0.382	P = 0.597
Male	mCherry	62.384	57.289	P = 0.336
		51.842	68.282
		62.184	52.373
		78.482	72.389
		66.837	57.846
		59.282	44.284
	eNpHR	58.274	54.748	P = 0.160
		64.284	58.243
		82.386	74.284
		63.673	66.271
		72.876	63.284
		77.212	80.183
mCHerry vs. eNpHR		P = 0.308	P = 0.358
eNpHR		gender*group F(1,10) = 0.065, P = 0.804 gender main effect F(1,10) = 0.133, P = 0.723,η2 = 0.013 group main effect F(1,10) = 7.809, P = 0.019,η2 = 0.439
sourcedata for 7m, r
Sex	Treatment	Time of sniff (s)
		OFF	ON	OFF vs. ON
Female	mCherry	11.478	17.826	P = 0.850
		14.372	12.637
		8.216	9.386
		18.783	13.793
		12.497	13.538
		14.217	10.378
	eNpHR	16.867	12.436	P = 0.486
		9.272	8.847
		19.235	17.372
		16.589	18.846
		17.824	13.228
		13.693	16.758
mCHerry vs. eNpHR		P = 0.384	P = 0.502
Male	mCherry	19.383	17.284	P = 0.214
		21.837	19.383
		17.274	19.48
		20.284	19.223
		11.837	9.353
		13.768	13.385
	eNpHR	24.638	22.748	P = 0.171
		18.382	19.627
		22.827	20.487
		14.273	10.379
		10.342	11.728
		20.742	17.228
mCHerry vs. eNpHR		P = 0.632	P = 0.754
eNpHR		gender*group F(1,10) = 0.095, P = 0.764 gender main effect F(1,10) = 1.203, P = 0.298 group main effect F(1,10) = 2.361, P = 0.155
sourcedata for 7n, s
Sex	Treatment	Time of crouch (s)
		OFF	ON	OFF vs. ON
Female	mCherry	76.43	82.573	P = 0.584
		86.273	90.129
		102.832	106.372
		69.173	83.284
		94.536	90.38
		92.758	100.372
	eNpHR	92.482	86.362	P = 0.682
		110.832	107.472
		94.83	89.479
		75.824	77.121
		94.286	104.42
		103.482	109.273
mCHerry vs. eNpHR		P = 0.782	P = 0.793
Male	mCherry	79.248	64.28	P = 0.121
		64.237	62.117
		82.743	74.886
		64.221	72.479
		55.282	86.239
		76.274	50.32
	eNpHR	64.28	75.472	P = 0.622
		79.226	76.237
		83.274	63.775
		87.362	58.328
		75.758	85.283
		59.347	68.23
mCHerry vs. eNpHR		P = 0.735	P = 0.549
eNpHR		gender*group F(1,10) = 0.297, P = 0.598 gender main effect F(1,10) = 16.720, P = 0.002,η2 = 0.626 group main effect F(1,10) = 0.191, P = 0.671

### Sheet: fig8
sourcedata for fig8b, c, d, e
Sex	Latency of approach (s)		Latency of infanticide (s)
	Saline	OT	Saline	OT
Female	4.696	4.137	33.101	254.892
	14.756	124.811	20.004	129.145
	43.447	600	54.393	600
	161.587	600	163.242	600
	108.045	578.849	109.705	579.327
	17.909	36.97	19.611	42.793
	19.867	600	21.42	600
	6.365	19.996	8.174	25.983
Saline vs. OT	P < 0.05, d = 5.891		P < 0.01, d = 1.063
Male	20.776	49.254	22.394	600
	128.625	277.738	130.757	300.168
	50.421	16.473	54.883	20.648
	64.185	46.076	64.439	600
	12.442	0.92	13.412	1.363
	141.13	600	284.907	600
	25.317	52.712	27.142	600
Saline vs. OT	P = 0.310		P < 0.05, d = 1.345
Female & Male	gender*group F(1,13) = 2.597, P = 0.131 gender main effect F(1,13) = 0.962, P = 0.345,η2 = 0.069 group main effect F(1,13) = 9.508, P = 0.009,η2 = 0.422		gender*group F(1,13) = 0.001, P = 0.981 gender main effect F(1,13) = 0.169, P = 0.688 group main effect F(1,13) = 21.642, P = 0.000453,η2 = 0.625
sourcedata for fig8f, k
Sex	Latency of approach (s)
	Saline	OT
Female	33.746	42.364
	23.11	30.794
	37.031	9.039
	61.936	51.635
	49.089	7.857
	6.386	17.2
	1.635	0.894
Saline vs. OT	P = 0.357
Male	47.94	7.204
	6.135	1.163
	26.642	4.316
	30.228	10.634
	25.027	5.894
Saline vs. OT	P < 0.05, d = 1.335
Female & Male	gender*group F(1,10) = 1.787, P = 0.211 gender main effect F(1,10) = 1.338, P = 0.274 group main effect F(1,10) = 7.908, P = 0.018,η2 = 0.442
sourcedata for fig8g, l
Sex	Time of sniff (s)
	Saline	OT
Female	5.988	9.706
	33.066	2.07
	1.701	1.353
	12.601	9.94
	14.534	20.855
	8.799	8.569
	3.952	3
Saline vs. OT	P = 0.612
Male	10.599	1.336
	12.434	8.366
	15.628	14.272
	12.379	14.719
	8.482	6.361
Saline vs. OT	P = 0.203
Female & Male	gender*group F(1,10) = 0.014, P = 0.908 gender main effect F(1,10) = 0.053, P = 0.823 group main effect F(1,10) = 1.221, P = 0.295
sourcedata for fig8h, m
Sex	Latency of retrieve (s)
	Saline	OT
Female	27.243	33.278
	66.35	30.311
	9.15	21.315
	2.675	2.785
Saline vs. OT	P = 0.710
Male	58.435	14.749
	13.812	6.043
	35.374	9.485
	43.281	19.428
	33.683	13.628
Saline vs. OT	P < 0.05, d = 2.04
Female & Male	gender*group F(1,7) = 2.945, P = 0.130 gender main effect F(1,7) = 0.004, P = 0.950 group main effect F(1,7) = 6.169, P = 0.042,η2 = 0.468
sourcedata for fig8i, n
Sex	Time of grooming (s)
	Saline	OT
Female	18.598	13.25
	11.419	11.515
	111.864	131.754
	117.631	23.275
	221.603	138.069
	127.816	153.174
	98.362	90.657
Saline vs. OT	P = 0.298
Male	32.35	33.71
	70.977	23.711
	24.742	26.483
	35.385	28.637
	23.682	32.463
Saline vs. OT	P = 0.448
Female & Male	gender*group F(1,10) = 0.279, P = 0.609 gender main effect F(1,10) = 4.013, P = 0.073 group main effect F(1,10) = 1.558, P = 0.240
sourcedata for fig8j, o
Sex	Time of crouch (s)
	Saline	OT
Female	462.574	395.53
	272.669	333.355
	136.748	178.159
	0	51.232
	305.81	245.626
	383.933	500.08
	153.583	150.387
Saline vs. OT	P = 0.462
Male	397.75	508.163
	45.169	374.63
	231.46	254.738
	305.264	276.735
	275.384	258.463
Saline vs. OT	P = 0.275
Female & Male	gender*group F(1,10) = 1.034, P = 0.333 gender main effect F(1,10) = 0.236, P = 0.637 group main effect F(1,10) = 2.727, P = 0.130
sourcedata for fig8p, q
Sex	Number of voles (n)				Saline vs. OT
	Saline		OT
	Infanticide	Not infanticide	Infanticide	Not infanticide
Female	26	21	6	16	P < 0.05, OR = 0.303
Male	15	19	3	13	P = 0.081, OR = 0.292

### Sheet: supplementfig1,2,3,4,5
Supplementary Data Fig. 1-source data 1 for supplementary fig1c, f
	mCherry	CHR2
merge (%)	23.33	85
	24.53	77.27
	20.67	82.3
mCherry vs. CHR2	P < 0.0001, d = 18.893
	mCherry	eNpHR
merge (%)	23.33	8
	24.62	7.3
	28.51	4.67
mCherry vs. eNpHR	P < 0.01, d = 8.276
Supplementary Data Fig. 2-source data 1 for supplementary fig2i, o
Sex	Behaviors	AUC per second	Multiple comparisons
Female	Pre	-0.05603	F (5, 25) = 0.680 P = 0.643
		0.117825
		0.0082435
		0.093515
		-0.197795
		-0.05231
	Approach	-0.11572
		0.0088525
		-0.170473
		-0.29219
		-0.20158
		0.060585
	Investigate	0.0297125
		-0.24698
		-0.034622
		-0.29924
		-0.1527
		-0.1459
	Retrieve	0.11885
		-0.059012
		-0.012084
		0.093515
		-0.11113
		-0.18671
	Grooming	-0.31835
		0.119735
		-0.021274
		0.0043184
		-0.087675
		-0.493467
	Crouch	0.026965
		-0.0553875
		-0.160406
		-0.35325
		-0.087675
		0.206807
Male	Pre	-0.190795	F (2, 25) = 0.074 P = 0.996
		-0.12769
		-0.07809
		-0.182125
		-0.051655
		0.0141375
	Approach	0.0952917
		-0.0127993
		-0.16213
		-0.240755
		-0.111085
		0.0077075
	Investigate	0.13212
		-0.17372
		-0.206853
		0.27074
		-0.22968
		-0.070794
	Retrieve	0.0947769
		-0.10067
		0.12961
		-0.18653
		-0.127475
		-0.025683
	Grooming	-0.091738
		0.2938
		-0.340467
		-0.129655
		0.123592
		-0.156438
	Crouch	-0.169478
		0.270075
		-0.568175
		-0.51105
		0.572
		-0.110285
Supplementary Data Fig. 2-source data 1 for supplementary fig2r, u
Sex	Behaviors	AUC per second	Multiple comparisons
Female	Pre	0.043909	F (2, 10) = 0.002 P = 0.998
		-0.058535
		-0.116905
		0.120085
		-0.14595
		0.05664
	Approach	-0.18828
		-0.09252
		0.098925
		0.0963353
		0.076258
		-0.110092
	Infanticide	0.108217
		-0.063159
		-0.1162
		-0.05827
		0.014463
		-0.0099425
Male	Pre	-0.030528	F (2, 10) = 0.665 P = 0.536
		-0.226185
		-0.0391755
		-0.078665
		-0.0155865
		0.08063
	Approach	-0.0460127
		0.172492
		0.0804508
		-0.11889
		-0.0478795
		0.12522
	Infanticide	-0.10578
		0.193955
		0.0457087
		0.13237
		-0.061664
		-0.10159
Supplementary Data Fig. 3-source data 1 for supplementary fig3c, f
Sex	Behaviors	AUC per second	Multiple comparisons
Female	Pre	-0.065755	P = 0.601
		0.281325
		-0.11024
		-0.3832
	Approach	-0.081524
		-0.066127
		0.070025
		0.17694
	Investigate	-0.144807
		-0.192637
		-0.0837933
		0.0366533
Male	Pre	-0.364075	P = 0.838
		0.17976
		-0.15732
		-0.0923
	Approach	-0.0055387
		-0.039209
		-0.35872
		-0.1409
	Investigate	-0.1734
		0.00794
		-0.0481567
		-0.0753867
Supplementary Data Fig. 4-source data 1 for supplementary fig. 4b
	Number of merged cells
Bregma(mm)	Female					Male
-0.34	2	1	2	0	1	3	2	1	2	1
-0.46	9	7	10	6	5	7	4	5	5	3
-0.7	13	11	9	10	9	9	8	10	11	8
-0.58	12	12	9	9	10	9	11	7	10	8
-0.46	7	5	6	5	4	6	7	8	5	4
-0.34	2	1	2	1	2	4	2	3	2	1
sum	45	37	38	31	31	38	34	34	35	25
Supplementary Data Fig. 4-source data 1
	Number of AAV11 cells
Bregma(mm)	Female					Male
-0.34	7	8	8	7	10	8	7	6	7	9
-0.46	12	11	17	13	13	15	18	13	11	16
-0.7	21	18	16	18	16	18	16	14	20	17
-0.58	18	21	17	17	15	16	19	15	16	16
-0.46	10	12	14	12	13	14	13	15	13	16
-0.34	8	11	14	16	10	17	8	11	12	11
sum	76	81	86	83	77	88	81	74	79	85
Supplementary Data Fig. 4-source data 1
	Number of OT cells
Bregma(mm)	Female					Male
-0.34	32	26	28	27	27	39	27	31	27	28
-0.46	23	28	31	28	31	27	31	32	35	31
-0.7	30	37	36	36	37	26	34	35	31	36
-0.58	43	42	38	38	45	27	28	24	35	33
-0.46	34	38	36	35	32	28	26	25	26	28
-0.34	27	31	28	32	29	34	23	23	24	25
sum	189	202	197	196	201	181	169	170	178	181
Supplementary Data Fig. 5-source data 1 for supplementary fig5c, e
	Pre(2s)	AUC per second	Post(2s)	AUC per second
Male	-0.0021356	-0.0010678	-14.5552	-7.2776
	-0.0028145	-0.00140725	-15.8089	-7.90445
	0.00065536	0.00032768	-19.9034	-9.9517
Pre vs. Post	P < 0.01, d = 11.721
Female	0.0071539	0.00357695	-15.3063	-7.65315
	-0.0067211	-0.00336055	-15.2679	-7.63395
	0.0078038	0.0039019	-13.3185	-6.65925
Pre vs. Post	P < 0.01, d = 12.667
Supplementary Data Fig. 6-source data 1 for supplementary fig6a, b
activation of PVN				inhibition of PVN
Total distance of female		Total distance of male		Total distance of female		Total distance of male
OFF	ON	OFF	ON	OFF	ON	OFF	ON
808.65	1184.75	883.33	638.14	1001.9	1020.59	933.35	888.27
2267.88	2819.99	1188.67	1036.87	784.3	808.32	1247.54	1370.61
784.92	632.51	1868.06	2011.27	1335.33	1384.42	1126.34	1206.68
704.7	859.71	1939.76	1758.93	1114.47	1007.52	1031.77	932.01
1497.31	1503.34	615.12	829.4	596.41	570.32	728.34	804.07
P = 0.2115		P = 0.6600		P = 0.7791		P = 0.5596
Supplementary Data Fig. 6-source data 1 for supplementary fig6c, d
activation of PVN-mPFC				inhibition of PVN-mPFC
Total distance of female		Total distance of male		Total distance of female		Total distance of male
OFF	ON	OFF	ON	OFF	ON	OFF	ON
833.62	728.74	901.2	985.61	913.21	1039.4	560.49	969.82
787.98	826.78	810.28	939.45	845.7	931.3	895.76	743.32
854.31	909.21	905.56	960.64	826.61	907.05	877.05	656.95
816	918.68	739.25	704.65	970.24	837.3	1270.69	1337.99
944.4	1006.72	1024.03	963.36	659.26	664.87	775.62	650.55
P = 0.4351		P = 0.3882		P = 0.5115		P = 0.9724
Supplementary Data Fig. 7-source data 1 for supplementary fig7b
Transfection of CHR2 in OT cells
OT+CHR2-	76	58	57
OT+CHR2+	123	146	137
Transfection of eNpHR3.0 in OT cells
OT+eNpHR-	66	63	54
OT+eNpHR+	135	138	139
